# RNA conformational propensities determine cellular activity

**DOI:** 10.1101/2022.12.05.519207

**Authors:** Megan L. Kelly, Rohit Roy, Ainan Geng, Laura R. Ganser, Akanksha Manghrani, Bryan R. Cullen, Ursula Schulze-Gahmen, Daniel Herschlag, Hashim M. Al-Hashimi

## Abstract

Cellular processes are the product of interactions between biomolecules, which associate to form biologically active complexes ^1^. These interactions are mediated by intermolecular contacts, which if disrupted, lead to alterations in cell physiology. Nevertheless, the formation of intermolecular contacts nearly universally requires changes in the conformations of the interacting biomolecules. As a result, binding affinity and cellular activity crucially depend not only on the strength of the contacts, but also on the inherent propensities to form binding-competent conformational states^2,3^. Thus, conformational penalties are ubiquitous in biology and must be known in order to quantitatively model binding energetics for protein and nucleic acid interactions^4,5^. However, conceptual and technological limitations have hindered our ability to dissect and quantitatively measure how conformational propensities impact cellular activity. Here, we systematically altered and determined the propensities for forming the protein-bound conformation of HIV-1 TAR RNA. These propensities quantitatively predicted the binding affinities of TAR to the RNA-binding region of the Tat protein and predicted the extent of HIV-1 Tat-dependent transactivation in cells. Our results establish the role of ensemble-based conformational propensities in cellular activity and reveal an example of a cellular process driven by an exceptionally rare and short-lived RNA conformational state.

---

There is a growing database of nucleic acid and protein structures^6^. However, conformational propensities can only be deduced from conformational ensembles specifying the probability of forming bound states in the absence of binding partners^1^. These bound states can be exceptionally low-populated and short-lived, falling outside detection of standard biophysical methods^7,8^. Moreover, we currently lack approaches for determining conformational ensembles within cells, and conformational propensities may differ within the physiologically relevant cellular environment relative to *in vitro* conditions used to measure them^9,10^. Even under ideal *in vitro* conditions, determining ensembles has been time-consuming^11^, making it difficult to systematically examine how changes in conformational propensities impacts cellular activity. Compounding these limitations are unique challenges in obtaining quantitative and accurate measurements of interactions and their consequences inside cells.
