## Supplemental Table 8 for "RNA conformational propensities determine cellular activity"

### Sheet: Synthesized RNA sequences
RNA	Sequence ( 5' -> 3')
wt	GGCAGAUCUGAGCCUGGGAGCUCUCUGCC
U0	GGCAGAGAGCCUGGGAGCUCUCUGCC
U1	GGCAGAUGAGCCUGGGAGCUCUCUGCC
U2	GGCAGAUUGAGCCUGGGAGCUCUCUGCC
U3	GGCAGAUUUGAGCCUGGGAGCUCUCUGCC
U4	GGCAGAUUUUGAGCCUGGGAGCUCUCUGCC
U	GGCAGAUUUUUGAGCCUGGGAGCUCUCUGCC
U6	GGCAGAUUUUUUGAGCCUGGGAGCUCUCUGCC
U7	GGCAGAUUUUUUUGAGCCUGGGAGCUCUCUGCC
wt-A27U/U38A	GGCAGAUCUGUGCCUGGGAGCACUCUGCC
U0-TAR-A27U/U38A	GGCAGAGUGCCUGGGAGCACUCUGCC
U1-A27U/U38A	GGCAGAUGUGCCUGGGAGCACUCUGCC
U2-A27U/U38A	GGCAGAUUGUGCCUGGGAGCACUCUGCC
U3-A27U/U38A	GGCAGAUUUGUGCCUGGGAGCACUCUGCC
U4-A27U/U38A	GGCAGAUUUUGUGCCUGGGAGCACUCUGCC
U-A27U/U38A	GGCAGAUUUUUGUGCCUGGGAGCACUCUGCC
U6-A27U/U38A	GGCAGAUUUUUUGUGCCUGGGAGCACUCUGCC
U7-A27U/U38A	GGCAGAUUUUUUUGUGCCUGGGAGCACUCUGCC
wt-A27deazaN7	GGCAGAUCUGA*GCCUGGGAGCUCUCUGCC
U0-A27deazaN7	GGCAGAGA*GCCUGGGAGCUCUCUGCC
U1-A27deazaN7	GGCAGAUGA*GCCUGGGAGCUCUCUGCC
U2-A27deazaN7	GGCAGAUUGA*GCCUGGGAGCUCUCUGCC
U3-A27deazaN7	GGCAGAUUUGA*GCCUGGGAGCUCUCUGCC
U4-A27deazaN7	GGCAGAUUUUGA*GCCUGGGAGCUCUCUGCC
U-A27deazaN7	GGCAGAUUUUUGA*GCCUGGGAGCUCUCUGCC
U6-A27deazaN7	GGCAGAUUUUUUGA*GCCUGGGAGCUCUCUGCC
U7-A27deazaN7	GGCAGAUUUUUUUGA*GCCUGGGAGCUCUCUGCC
*denotes the substitution of an adenosine-deaza-N7 amidite at this position

### Sheet: Primers to modify pFLuc-TAR
Oligo name	Sequence (5' -> 3')	Source
BsrgI-F	TGCTTTTTGCCTGTACAGGGTCTCTCT	IDT
BsrgI-R	AGAGAGACCCTGTACAGGCAAAAAGCA	IDT
FLuc-BsrgI-KO-F	CAGGGATTTCAGTCGATGTATACGTTCGTCACATCTCA	IDT
FLuc-BsrgI-KO-R	TGAGATGTGACGAACGTATACATCGACTGAAATCCCTG	IDT

### Sheet: TAR variant Inserted oligos
Oligo name	Sequence (5' -> 3')	Source
U0-F	GTACAGGGTCTCTCTGGTTAGACCAGAGAGCCTGGGAGCTCTCTGGCTAACTAGGGAACCCA	IDT
U0-R	AGCTTGGGTTCCCTAGTTAGCCAGAGAGCTCCCAGGCTCTCTGGTCTAACCAGAGAGACCCT	IDT
U1-F	GTACAGGGTCTCTCTGGTTAGACCAGATGAGCCTGGGAGCTCTCTGGCTAACTAGGGAACCCA	IDT
U1-R	AGCTTGGGTTCCCTAGTTAGCCAGAGAGCTCCCAGGCTCATCTGGTCTAACCAGAGAGACCCT	IDT
U2-F	GTACAGGGTCTCTCTGGTTAGACCAGATTGAGCCTGGGAGCTCTCTGGCTAACTAGGGAACCCA	IDT
U2-R	AGCTTGGGTTCCCTAGTTAGCCAGAGAGCTCCCAGGCTCAATCTGGTCTAACCAGAGAGACCCT	IDT
U3-F	GTACAGGGTCTCTCTGGTTAGACCAGATTTGAGCCTGGGAGCTCTCTGGCTAACTAGGGAACCCA	IDT
U3-R	AGCTTGGGTTCCCTAGTTAGCCAGAGAGCTCCCAGGCTCAAATCTGGTCTAACCAGAGAGACCCT	IDT
U4-F	GTACAGGGTCTCTCTGGTTAGACCAGATTTTGAGCCTGGGAGCTCTCTGGCTAACTAGGGAACCCA	IDT
U4-R	AGCTTGGGTTCCCTAGTTAGCCAGAGAGCTCCCAGGCTCAAAATCTGGTCTAACCAGAGAGACCCT	IDT
U5-F	GTACAGGGTCTCTCTGGTTAGACCAGATTTTTGAGCCTGGGAGCTCTCTGGCTAACTAGGGAACCCA	IDT
U5-R	AGCTTGGGTTCCCTAGTTAGCCAGAGAGCTCCCAGGCTCAAAAATCTGGTCTAACCAGAGAGACCCT	IDT
U6-F	GTACAGGGTCTCTCTGGTTAGACCAGATTTTTTGAGCCTGGGAGCTCTCTGGCTAACTAGGGAACCCA	IDT
U6-R	AGCTTGGGTTCCCTAGTTAGCCAGAGAGCTCCCAGGCTCAAAAAATCTGGTCTAACCAGAGAGACCCT	IDT
U7-F	GTACAGGGTCTCTCTGGTTAGACCAGATTTTTTTGAGCCTGGGAGCTCTCTGGCTAACTAGGGAACCCA	IDT
U7-R	AGCTTGGGTTCCCTAGTTAGCCAGAGAGCTCCCAGGCTCAAAAAAATCTGGTCTAACCAGAGAGACCCT	IDT
wt-A27U/U38A-F	GTACAGGGTCTCTCTGGTTAGACCAGATCTGTGCCTGGGAGCACTCTGGCTAACTAGGGAACCCA	IDT
wt-A27U/U38A-R	AGCTTGGGTTCCCTAGTTAGCCAGAGTGCTCCCAGGCACAGATCTGGTCTAACCAGAGAGACCCT	IDT
U0-A27U/U38A-F	GTACAGGGTCTCTCTGGTTAGACCAGAGTGCCTGGGAGCACTCTGGCTAACTAGGGAACCCA	IDT
U0-A27U/U38A-R	AGCTTGGGTTCCCTAGTTAGCCAGAGTGCTCCCAGGCACTCTGGTCTAACCAGAGAGACCCT	IDT
U1-A27U/U38A-F	GTACAGGGTCTCTCTGGTTAGACCAGATGTGCCTGGGAGCACTCTGGCTAACTAGGGAACCCA	IDT
U1-A27U/U38A-R	AGCTTGGGTTCCCTAGTTAGCCAGAGTGCTCCCAGGCACATCTGGTCTAACCAGAGAGACCCT	IDT
U2-A27U/U38A-F	GTACAGGGTCTCTCTGGTTAGACCAGATTGTGCCTGGGAGCACTCTGGCTAACTAGGGAACCCA	IDT
U2-A27U/U38A-R	AGCTTGGGTTCCCTAGTTAGCCAGAGTGCTCCCAGGCACAATCTGGTCTAACCAGAGAGACCCT	IDT
U3-A27U/U38A-F	GTACAGGGTCTCTCTGGTTAGACCAGATTTGTGCCTGGGAGCACTCTGGCTAACTAGGGAACCCA	IDT
U3-A27U/U38A-R	AGCTTGGGTTCCCTAGTTAGCCAGAGTGCTCCCAGGCACAAATCTGGTCTAACCAGAGAGACCCT	IDT
U4-A27U/U38A-F	GTACAGGGTCTCTCTGGTTAGACCAGATTTTGTGCCTGGGAGCACTCTGGCTAACTAGGGAACCCA	IDT
U4-A27U/U38A-R	AGCTTGGGTTCCCTAGTTAGCCAGAGTGCTCCCAGGCACAAAATCTGGTCTAACCAGAGAGACCCT	IDT
U5-A27U/U38A-F	GTACAGGGTCTCTCTGGTTAGACCAGATTTTTGTGCCTGGGAGCACTCTGGCTAACTAGGGAACCCA	IDT
U5-A27U/U38A-R	AGCTTGGGTTCCCTAGTTAGCCAGAGTGCTCCCAGGCACAAAAATCTGGTCTAACCAGAGAGACCCT	IDT
U6-A27U/U38A-F	GTACAGGGTCTCTCTGGTTAGACCAGATTTTTTGTGCCTGGGAGCACTCTGGCTAACTAGGGAACCCA	IDT
U6-A27U/U38A-R	AGCTTGGGTTCCCTAGTTAGCCAGAGTGCTCCCAGGCACAAAAAATCTGGTCTAACCAGAGAGACCCT	IDT
U7-A27U/U38A-F	GTACAGGGTCTCTCTGGTTAGACCAGATTTTTTTGTGCCTGGGAGCACTCTGGCTAACTAGGGAACCCA	IDT
U7-A27U/U38A-R	AGCTTGGGTTCCCTAGTTAGCCAGAGTGCTCCCAGGCACAAAAAAATCTGGTCTAACCAGAGAGACCCT	IDT
